# Genome-wide single cell annotation of the human protein-coding genes

**DOI:** 10.1101/2022.08.03.502627

**Authors:** Max Karlsson, María Bueno Álvez, Mengnan Shi, Loren Méar, Rutger Schutten, Feria Hikmet, Andreas Digre, Borbala Katona, Jimmy Vuu, Martina Bosic, Evelina Sjöstedt, Fredrik Edfors, Per Oksvold, Kalle von Feilitzen, Martin Zwahlen, Mattias Forsberg, Fredric Johansson, Jan Mulder, Tomas Hökfelt, Younglun Luo, Lynn Butler, Wen Zhong, Adil Mardinoglu, Åsa Sivertsson, Fredrik Ponten, Cheng Zhang, Cecilia Lindskog, Linn Fagerberg, Mathias Uhlén

## Abstract

An important quest for the life science community is to deliver a complete annotation of the human building-blocks of life, the genes and the proteins. Here, we report on a genome-wide effort to annotate all protein-coding genes based on single cell transcriptomics data representing all major tissues and organs in the human body, integrated with data from bulk transcriptomics and antibody-based tissue profiling. Altogether, 25 tissues have been analyzed with single cell transcriptomics resulting in genome-wide expression in 444 single cell types using a strategy involving pooling data from individual cells to obtain genome-wide expression profiles of individual cell type. We introduce a new genome-wide classification tool based on clustering of similar expression profiles across single cell types, which can be visualized using dimensional reduction maps (UMAP). The clustering classification is integrated with a new “tau” score classification for all protein-coding genes, resulting in a measure of single cell specificity across all cell types for all individual genes. The analysis has allowed us to annotate all human protein-coding genes with regards to function and spatial distribution across individual cell types across all major tissues and organs in the human body. A new version of the open access Human Protein Atlas (www.proteinatlas.org) has been launched to enable researchers to explore the new genome-wide annotation on an individual gene level.
