## Supplementary data 1 for "Genome-wide single cell annotation of the human protein-coding genes"

### Sheet: Sheet1
Tissue	Data source	# reads (million)	# cells	Correlation with HPA bulk	Reference	PMID
Skin	GSE130973	56.4	15798	0.756	Solé-Boldo L et al. (2020)	32327715
Eye	GSE137537	22.6	20091		Menon M et al. (2019)	31653841
Brain		1357.2	76533	0.661	Allen brain map	34616062
Heart muscle	GSE109816	396.7	9182	0.797	Wang L et al. (2020)	31915373
Skeletal muscle	GSE143704	77.8	22030	0.697	De Micheli AJ et al. (2020)	32624006
Adipose tissue	GSE155960	418.5	83536	0.813	Hildreth AD et al. (2021)	33907320
Kidney	GSE131685	56.2	25279	0.867	Liao J et al. (2020)	31896769
Liver	GSE115469	42	8439	0.837	MacParland SA et al. (2018)	30348985
Pancreas	GSE131886	92.3	3719	0.829	Qadir MMF et al. (2020)	32354994
Testis	GSE120508	70.5	6490	0.756	Guo J et al. (2018)	30315278
Prostate	GSE117403	177.4	35862	0.756	Henry GH et al. (2018)	30566875
Lung	GSE130148	6.9	4599	0.863	Vieira Braga FA et al. (2019)	31209336
Bronchus		85.3	17521		Lukassen S et al. (2020)	32246845
Lymph node	GSE159929-GSM4850583	14.2	7771	0.849	He S et al. (2020)	33287869
Bone marrow	GSE159929-GSM4850584	8.6	3230	0.818	He S et al. (2020)	33287869
Spleen	GSE159929-GSM4850589	14.8	4512	0.804	He S et al. (2020)	33287869
PBMC	GSE112845	19.4	4972	0.756	Chen J et al. (2018)	30016977
Breast	GSE164898	342.3	47662	0.839	Bhat-Nakshatri P et al. (2021)	33763657
Endometrium	GSE111976	624.1	71032	0.807	Wang W et al. (2020)	32929266
Placenta	E-MTAB-6701	347	18547	0.879	Vento-Tormo R et al. (2018)	30429548
Ovary	GSE146512	259.2	43636	0.808	Man L et al. (2020)	32783948
Esophagus	159929-GSM4850580	31.5	9117	0.84	He S et al. (2020)	33287869
Stomach	GSE159929-GSM4850590	18.9	5318	0.814	He S et al. (2020)	33287869
Small intestine	GSE125970	59.6	6167		Wang Y et al. (2020)	31753849
Colon	GSE116222	12.9	11167	0.811	Parikh K et al. (2019)	30814735
Rectum	GSE125970	60.4	3898	0.756	Wang Y et al. (2020)	31753849
