## Supplementary data 2 for "Genome-wide single cell annotation of the human protein-coding genes"

### Sheet: Sheet1
Cell type	Marker gene
Adipocytes	ADIPOQ
Adipocytes	LIPE
Adipocytes	PLIN1
Alveolar cells type 1	AGER
Alveolar cells type 1	CAV1
Alveolar cells type 1	EMP2
Alveolar cells type 2	LAMP3
Alveolar cells type 2	NAPSA
Alveolar cells type 2	SFTPA2
Astrocytes	ALDH1L1
Astrocytes	GFAP
Astrocytes	SLC1A3
B-cells	CD19
B-cells	CR2
B-cells	MS4A1
Basal keratinocytes	COL17A1
Basal keratinocytes	KRT14
Basal keratinocytes	KRT5
Basal prostatic cells	KRT14
Basal prostatic cells	KRT5
Basal prostatic cells	NGFR
Basal respiratory cells	KRT14
Basal respiratory cells	KRT5
Basal respiratory cells	TP63
Basal squamous epithelial cells	COL17A1
Basal squamous epithelial cells	KRT15
Bipolar cells	CAMK2B
Bipolar cells	GRM6
Bipolar cells	TRPM1
Breast glandular cells	CSN2
Breast glandular cells	ESR1
Breast glandular cells	FOXA1
Breast myoepithelial cells	TP63
Cardiomyocytes	MYH7
Cardiomyocytes	MYL2
Cardiomyocytes	MYL7
Cardiomyocytes	TTN
Cholangiocytes	ELF3
Cholangiocytes	KRT19
Cholangiocytes	MUC5B
Club cells	BPIFB1
Club cells	CYP4B1
Club cells	MUC15
Club cells	SCGB3A1
Collecting duct cells	AQP2
Collecting duct cells	CLDN8
Collecting duct cells	PVALB
Collecting duct cells	TMEM213
Cone photoreceptor cells	GNAT2
Cone photoreceptor cells	OPN1LW
Cone photoreceptor cells	OPN1MW
Cytotrophoblasts	MAGEA8
Cytotrophoblasts	PAGE4
Cytotrophoblasts	PEG10
Dendritic cells	GZMB
Dendritic cells	IL3RA
Distal enterocytes	CDH17
Distal enterocytes	GPA33
Distal enterocytes	KRT20
Distal tubular cells	SLC12A1
Distal tubular cells	TMEM213
Distal tubular cells	TMEM72
Distal tubular cells	UMOD
Ductal cells	AQP1
Ductal cells	CFTR
Ductal cells	CRP
Early spermatids	ACRV1
Early spermatids	HEMGN
Early spermatids	SPACA1
Endometrial ciliated cells	CAPS
Endometrial ciliated cells	SNTN
Endometrial ciliated cells	TPPP3
Endometrial stromal cells	GJA1
Endometrial stromal cells	MME
Endometrial stromal cells	ZEB1
Endothelial cells	CD34
Endothelial cells	PECAM1
Endothelial cells	SELE
Endothelial cells	SLC2A1
Endothelial cells	VWF
Enterocytes	CDH17
Enterocytes	KRT20
Enterocytes	SLC26A3
Enteroendocrine cells	CHGA
Enteroendocrine cells	CHGB
Enteroendocrine cells	SCG5
Erythroid cells	ALAS2
Erythroid cells	CA1
Excitatory neurons	CUX2
Excitatory neurons	NRGN
Excitatory neurons	SLC17A7
Excitatory neurons	TBR1
Exocrine glandular cells	AMY2A
Exocrine glandular cells	CELA3A
Exocrine glandular cells	CPA1
Extravillous trophoblasts	DIO2
Extravillous trophoblasts	FSTL3
Extravillous trophoblasts	HLA-G
Fibroblasts	COL3A1
Fibroblasts	FBN1
Fibroblasts	LUM
Gastric mucus-secreting cells	GKN1
Gastric mucus-secreting cells	MUC1
Glandular and luminal cells	CA12
Glandular and luminal cells	PAEP
Glandular and luminal cells	PLLP
Granulocytes	CEBPE
Granulocytes	HDC
Granulocytes	MS4A2
Granulosa cells	AMH
Granulosa cells	HSD17B1
Granulosa cells	Serpine2
Hepatocytes	ALB
Hepatocytes	FGA
Hepatocytes	FGG
Hepatocytes	HPX
Hofbauer cells	C1QB
Hofbauer cells	CD14
Hofbauer cells	CD68
Horizontal cells	LHX1
Horizontal cells	ONECUT1
Horizontal cells	ONECUT2
Inhibitory neurons	GAD1
Inhibitory neurons	PVALB
Inhibitory neurons	SLC32A1
Inhibitory neurons	SST
Inhibitory neurons	VIP
Intestinal goblet cells	CLCA1
Intestinal goblet cells	MUC5AC
Intestinal goblet cells	SPDEF
Intestinal goblet cells	SPINK4
Intestinal goblet cells	TFF3
Ionocytes	ASCL3
Ionocytes	CFTR
Ionocytes	FOXI1
Kupffer cells	MARCO
Kupffer cells	S100A8
Kupffer cells	S100A9
Langerhans cells	CD1A
Langerhans cells	CD207
Langerhans cells	CD68
Late spermatids	PRM2
Late spermatids	SPATA3
Late spermatids	TNP1
Leydig cells	C7
Leydig cells	CFD
Leydig cells	IGF1
Macrophages	CD163
Macrophages	CD68
Macrophages	MARCO
Macrophages	MRC1
Macrophages	MSR1
Melanocytes	DCT
Melanocytes	MLANA
Melanocytes	TYRP1
Microglial cells	AIF1
Microglial cells	ITGAM
Microglial cells	P2RY12
Microglial cells	TYROBP
Monocytes	FCGR3A
Muller glia cells	APOE
Muller glia cells	CLU
Muller glia cells	GLUL
NK-cells	KIR2DL4
Oligodendrocyte precursor cells	GPR17
Oligodendrocytes	MBP
Oligodendrocytes	MOG
Oocytes	FIGLA
Oocytes	ZP2
Oocytes	ZP4
Pancreatic endocrine cells	GCG
Pancreatic endocrine cells	INS
Pancreatic endocrine cells	PPY
Pancreatic endocrine cells	SST
Paneth cells	CA4
Paneth cells	CA7
Paneth cells	SPIB
Peritubular cells	ACTA2
Peritubular cells	MYL9
Peritubular cells	TPM1
Plasma cells	PIM2
Prostatic glandular cells	KLK2
Prostatic glandular cells	KLK3
Prostatic glandular cells	MSMB
Proximal enterocytes	ALPI
Proximal enterocytes	CDH17
Proximal enterocytes	KRT20
Proximal tubular cells	MIOX
Proximal tubular cells	NAT8
Proximal tubular cells	SLC22A8
Proximal tubular cells	TMEM174
Respiratory ciliated cells	CFAP53
Respiratory ciliated cells	CROCC
Respiratory ciliated cells	RSPH4A
Respiratory ciliated cells	SNTN
Rod photoreceptor cells	NR2E3
Rod photoreceptor cells	PDE6A
Rod photoreceptor cells	SAG
Sertoli cells	DEFB119
Sertoli cells	SLCO6A1
Sertoli cells	SOCS7
Skeletal muscle myocytes	MB
Skeletal muscle myocytes	MYH2
Skeletal muscle myocytes	MYL2
Skeletal myocytes	MYH2
Skeletal myocytes	MYL2
Smooth muscle cells	ACTA2
Smooth muscle cells	ACTG2
Smooth muscle cells	CNN1
Smooth muscle cells	MYH11
Spermatocytes	SPO11
Spermatocytes	SYCP3
Spermatocytes	TOP2A
Spermatogonia	KIT
Spermatogonia	SOX4
Spermatogonia	UTF1
Squamous epithelial cells	ADH7
Squamous epithelial cells	CRNN
Squamous epithelial cells	KRT6A
Suprabasal keratinocytes	KRT1
Suprabasal keratinocytes	KRT10
Suprabasal keratinocytes	KRTDAP
Syncytiotrophoblasts	CSH1
Syncytiotrophoblasts	KISS1
Syncytiotrophoblasts	PSG11
T-cells	CD3E
T-cells	CD4
T-cells	CD8A
T-cells	FOXP3
T-cells	IL17a
Theca cells	APOC1
Theca cells	CYP17A1
Theca cells	INSL3
Undifferentiated cells	ASCL2
Undifferentiated cells	MKI67
Undifferentiated cells	PLA2G2A
Urothelial cells	UPK1A
Urothelial cells	UPK1B
Urothelial cells	UPK3B
