## Supplementary data 3 for "Genome-wide single cell annotation of the human protein-coding genes"

### Sheet: Sheet info
1	Single cell types	List of annotated cell type per each single cell cluster included in the study.
2	Tissue types	List of tissue types included in the study.

### Sheet: Single cell types
Tissue	Cluster	Cell type	Cell type group	Cell count
Colon	0	Distal enterocytes	Glandular epithelial cells	1729
Colon	1	Intestinal goblet cells	Glandular epithelial cells	1311
Colon	2	Undifferentiated cells	Undifferentiated cells	1209
Colon	3	T-cells	Blood & immune cells	905
Colon	4	Distal enterocytes	Glandular epithelial cells	864
Colon	5	Distal enterocytes	Glandular epithelial cells	813
Colon	6	Distal enterocytes	Glandular epithelial cells	809
Colon	7	Distal enterocytes	Glandular epithelial cells	793
Colon	8	Undifferentiated cells	Undifferentiated cells	746
Colon	9	Distal enterocytes	Glandular epithelial cells	549
Colon	10	Distal enterocytes	Glandular epithelial cells	495
Colon	11	Paneth cells	Glandular epithelial cells	354
Colon	12	B-cells	Blood & immune cells	288
Colon	13	Undifferentiated cells	Undifferentiated cells	149
Colon	14	Enteroendocrine cells	Endocrine cells	119
Colon	15	Granulocytes	Blood & immune cells	34
Eye	0	Rod photoreceptor cells	Neuronal cells	3213
Eye	1	Muller glia cells	Glial cells	2723
Eye	2	Rod photoreceptor cells	Neuronal cells	2640
Eye	3	Rod photoreceptor cells	Neuronal cells	2533
Eye	4	Rod photoreceptor cells	Neuronal cells	2239
Eye	5	Bipolar cells	Neuronal cells	1695
Eye	6	Muller glia cells	Glial cells	1610
Eye	7	Muller glia cells	Glial cells	1009
Eye	8	Bipolar cells	Neuronal cells	784
Eye	9	Bipolar cells	Neuronal cells	680
Eye	10	Bipolar cells	Neuronal cells	503
Eye	11	Cone photoreceptor cells	Neuronal cells	202
Eye	12	Horizontal cells	Neuronal cells	147
Eye	13	Endothelial cells	Endothelial cells	113
Heart muscle	0	Cardiomyocytes	Muscle cells	1297
Heart muscle	1	Cardiomyocytes	Muscle cells	1241
Heart muscle	2	Endothelial cells	Endothelial cells	1228
Heart muscle	3	Cardiomyocytes	Muscle cells	1166
Heart muscle	4	Cardiomyocytes	Muscle cells	967
Heart muscle	5	Endothelial cells	Endothelial cells	770
Heart muscle	6	Mixed immune cells	Blood & immune cells	756
Heart muscle	7	Smooth muscle cells	Muscle cells	673
Heart muscle	8	Cardiomyocytes	Muscle cells	655
Heart muscle	9	Fibroblasts	Mesenchymal cells	429
Small intestine	0	Proximal enterocytes	Glandular epithelial cells	1407
Small intestine	1	Proximal enterocytes	Glandular epithelial cells	988
Small intestine	2	Proximal enterocytes	Glandular epithelial cells	853
Small intestine	3	Undifferentiated cells	Undifferentiated cells	844
Small intestine	4	Proximal enterocytes	Glandular epithelial cells	587
Small intestine	5	Proximal enterocytes	Glandular epithelial cells	421
Small intestine	6	Proximal enterocytes	Glandular epithelial cells	292
Small intestine	7	Undifferentiated cells	Undifferentiated cells	240
Small intestine	8	Undifferentiated cells	Undifferentiated cells	206
Small intestine	9	Intestinal goblet cells	Glandular epithelial cells	172
Small intestine	10	Intestinal goblet cells	Glandular epithelial cells	102
Small intestine	11	Paneth cells	Glandular epithelial cells	55
Kidney	0	Proximal tubular cells	Other epithelial cells	5934
Kidney	1	Proximal tubular cells	Other epithelial cells	4678
Kidney	2	Proximal tubular cells	Other epithelial cells	3296
Kidney	3	Proximal tubular cells	Other epithelial cells	3115
Kidney	4	Proximal tubular cells	Other epithelial cells	2132
Kidney	5	Proximal tubular cells	Other epithelial cells	1257
Kidney	6	Proximal tubular cells	Other epithelial cells	1205
Kidney	7	T-cells	Blood & immune cells	887
Kidney	8	Proximal tubular cells	Other epithelial cells	864
Kidney	9	Macrophages	Blood & immune cells	699
Kidney	10	Proximal tubular cells	Other epithelial cells	595
Kidney	11	Distal tubular cells	Other epithelial cells	361
Kidney	12	Collecting duct cells	Other epithelial cells	130
Kidney	13	B-cells	Blood & immune cells	126
Liver	0	Hepatocytes	Other epithelial cells	1166
Liver	1	T-cells	Blood & immune cells	1095
Liver	2	Hepatocytes	Other epithelial cells	996
Liver	3	Kupffer cells	Blood & immune cells	810
Liver	4	Hepatic stellate cells	Mesenchymal cells	661
Liver	5	Hepatocytes	Other epithelial cells	624
Liver	6	B-cells	Blood & immune cells	520
Liver	7	Hepatocytes	Other epithelial cells	493
Liver	8	T-cells	Blood & immune cells	468
Liver	9	Kupffer cells	Blood & immune cells	379
Liver	10	T-cells	Blood & immune cells	353
Liver	11	Hepatocytes	Other epithelial cells	229
Liver	12	Endothelial cells	Endothelial cells	199
Liver	13	B-cells	Blood & immune cells	133
Liver	14	Cholangiocytes	Other epithelial cells	119
Liver	15	T-cells	Blood & immune cells	103
Liver	16	Erythroid cells	Blood & immune cells	91
Lung	0	Macrophages	Blood & immune cells	1023
Lung	1	Alveolar cells type 2	Other epithelial cells	750
Lung	2	Macrophages	Blood & immune cells	613
Lung	3	T-cells	Blood & immune cells	518
Lung	4	Granulocytes	Blood & immune cells	321
Lung	5	Fibroblasts	Mesenchymal cells	296
Lung	6	Alveolar cells type 2	Other epithelial cells	275
Lung	7	Club cells	Glandular epithelial cells	245
Lung	8	Respiratory ciliated cells	Glandular epithelial cells	207
Lung	9	Endothelial cells	Endothelial cells	182
Lung	10	Alveolar cells type 1	Other epithelial cells	169
Placenta	0	Cytotrophoblasts	Trophoblast cells	2649
Placenta	1	Extravillous trophoblasts	Trophoblast cells	1765
Placenta	2	Cytotrophoblasts	Trophoblast cells	1679
Placenta	3	Fibroblasts	Mesenchymal cells	1483
Placenta	4	Hofbauer cells	Blood & immune cells	1320
Placenta	5	Cytotrophoblasts	Trophoblast cells	1260
Placenta	6	Extravillous trophoblasts	Trophoblast cells	1152
Placenta	7	Cytotrophoblasts	Trophoblast cells	1009
Placenta	8	Cytotrophoblasts	Trophoblast cells	931
Placenta	9	Hofbauer cells	Blood & immune cells	908
Placenta	10	Syncytiotrophoblasts	Trophoblast cells	865
Placenta	11	Cytotrophoblasts	Trophoblast cells	695
Placenta	12	Extravillous trophoblasts	Trophoblast cells	623
Placenta	13	Cytotrophoblasts	Trophoblast cells	623
Placenta	14	Cytotrophoblasts	Trophoblast cells	545
Placenta	15	Fibroblasts	Mesenchymal cells	415
Placenta	16	Fibroblasts	Mesenchymal cells	363
Placenta	17	Endothelial cells	Endothelial cells	144
Placenta	18	Fibroblasts	Mesenchymal cells	118
Prostate	0	Basal prostatic cells	Glandular epithelial cells	5292
Prostate	1	Basal prostatic cells	Glandular epithelial cells	5047
Prostate	2	Prostatic glandular cells	Glandular epithelial cells	4760
Prostate	3	Basal prostatic cells	Glandular epithelial cells	3686
Prostate	4	Basal prostatic cells	Glandular epithelial cells	2457
Prostate	5	Urothelial cells	Other epithelial cells	2020
Prostate	6	Prostatic glandular cells	Glandular epithelial cells	1820
Prostate	7	Endothelial cells	Endothelial cells	1713
Prostate	8	Urothelial cells	Other epithelial cells	1684
Prostate	9	Fibroblasts	Mesenchymal cells	1375
Prostate	10	Basal prostatic cells	Glandular epithelial cells	1256
Prostate	11	Urothelial cells	Other epithelial cells	1252
Prostate	12	Smooth muscle cells	Muscle cells	1127
Prostate	13	Prostatic glandular cells	Glandular epithelial cells	1003
Prostate	14	Prostatic glandular cells	Glandular epithelial cells	911
Prostate	15	Macrophages	Blood & immune cells	322
Prostate	16	T-cells	Blood & immune cells	137
Rectum	0	Undifferentiated cells	Undifferentiated cells	605
Rectum	1	Intestinal goblet cells	Glandular epithelial cells	461
Rectum	2	Paneth cells	Glandular epithelial cells	369
Rectum	3	Undifferentiated cells	Undifferentiated cells	368
Rectum	4	Intestinal goblet cells	Glandular epithelial cells	361
Rectum	5	Distal enterocytes	Glandular epithelial cells	351
Rectum	6	Undifferentiated cells	Undifferentiated cells	334
Rectum	7	Undifferentiated cells	Undifferentiated cells	287
Rectum	8	Undifferentiated cells	Undifferentiated cells	254
Rectum	9	Distal enterocytes	Glandular epithelial cells	253
Rectum	10	Intestinal goblet cells	Glandular epithelial cells	204
Rectum	11	Enteroendocrine cells	Endocrine cells	51
PBMC	0	Monocytes	Blood & immune cells	1211
PBMC	1	T-cells	Blood & immune cells	1021
PBMC	2	T-cells	Blood & immune cells	557
PBMC	3	T-cells	Blood & immune cells	531
PBMC	4	T-cells	Blood & immune cells	396
PBMC	5	NK-cells	Blood & immune cells	351
PBMC	6	T-cells	Blood & immune cells	274
PBMC	7	Monocytes	Blood & immune cells	252
PBMC	8	B-cells	Blood & immune cells	233
PBMC	9	Monocytes	Blood & immune cells	89
PBMC	10	Dendritic cells	Blood & immune cells	36
PBMC	11	Macrophages	Blood & immune cells	21
Testis	0	Leydig cells	Endocrine cells	612
Testis	1	Late spermatids	Germ cells	473
Testis	2	Spermatogonia	Germ cells	409
Testis	3	Late spermatids	Germ cells	396
Testis	4	Late spermatids	Germ cells	387
Testis	5	Early spermatids	Germ cells	365
Testis	6	Endothelial cells	Endothelial cells	351
Testis	7	Early spermatids	Germ cells	340
Testis	8	Macrophages	Blood & immune cells	336
Testis	9	Spermatocytes	Germ cells	308
Testis	10	Peritubular cells	Mesenchymal cells	302
Testis	11	Spermatogonia	Germ cells	299
Testis	12	Late spermatids	Germ cells	297
Testis	13	Late spermatids	Germ cells	289
Testis	14	Spermatocytes	Germ cells	288
Testis	15	Early spermatids	Germ cells	249
Testis	16	Early spermatids	Germ cells	209
Testis	17	Spermatocytes	Germ cells	199
Testis	18	Late spermatids	Germ cells	184
Testis	19	Spermatogonia	Germ cells	175
Testis	20	Sertoli cells	Other epithelial cells	22
Pancreas	0	Ductal cells	Other epithelial cells	697
Pancreas	1	Pancreatic endocrine cells	Endocrine cells	687
Pancreas	2	Ductal cells	Other epithelial cells	356
Pancreas	3	Mixed cell types	Mixed cell types	352
Pancreas	4	Ductal cells	Other epithelial cells	345
Pancreas	5	Smooth muscle cells	Muscle cells	283
Pancreas	6	Pancreatic endocrine cells	Endocrine cells	246
Pancreas	7	Exocrine glandular cells	Glandular epithelial cells	166
Pancreas	8	Mixed cell types	Mixed cell types	156
Pancreas	9	Exocrine glandular cells	Glandular epithelial cells	147
Pancreas	10	Ductal cells	Other epithelial cells	103
Pancreas	11	Monocytes	Blood & immune cells	99
Pancreas	12	Mixed cell types	Mixed cell types	34
Pancreas	13	Macrophages	Blood & immune cells	30
Pancreas	14	Endothelial cells	Endothelial cells	18
Skin	0	Langerhans cells	Blood & immune cells	2032
Skin	1	Fibroblasts	Mesenchymal cells	1992
Skin	2	Fibroblasts	Mesenchymal cells	1842
Skin	3	Fibroblasts	Mesenchymal cells	1714
Skin	4	Endothelial cells	Endothelial cells	1577
Skin	5	Basal keratinocytes	Squamous epithelial cells	1469
Skin	6	Suprabasal keratinocytes	Squamous epithelial cells	1364
Skin	7	T-cells	Blood & immune cells	1298
Skin	8	Smooth muscle cells	Muscle cells	801
Skin	9	Fibroblasts	Mesenchymal cells	598
Skin	10	Smooth muscle cells	Muscle cells	376
Skin	11	Endothelial cells	Endothelial cells	290
Skin	12	Langerhans cells	Blood & immune cells	262
Skin	13	Melanocytes	Pigment cells	183
Brain	35	Astrocytes	Glial cells	567
Bronchus	1	Respiratory ciliated cells	Glandular epithelial cells	1935
Bronchus	10	Respiratory ciliated cells	Glandular epithelial cells	714
Endometrium	28	Macrophages	Blood & immune cells	460
Endometrium	21	Smooth muscle cells	Muscle cells	1205
Endometrium	14	Endothelial cells	Endothelial cells	1978
Endometrium	4	T-cells	Blood & immune cells	4446
Endometrium	26	T-cells	Blood & immune cells	700
Endometrium	16	Endometrial ciliated cells	Glandular epithelial cells	1836
Endometrium	19	Endometrial ciliated cells	Glandular epithelial cells	1474
Endometrium	27	Endometrial ciliated cells	Glandular epithelial cells	632
Bronchus	6	Basal respiratory cells	Glandular epithelial cells	1355
Bronchus	12	Basal respiratory cells	Glandular epithelial cells	315
Bronchus	8	Club cells	Glandular epithelial cells	922
Bronchus	5	Club cells	Glandular epithelial cells	1365
Breast	7	Adipocytes	Adipocytes	2409
Breast	10	Adipocytes	Adipocytes	2161
Breast	25	Adipocytes	Adipocytes	175
Breast	6	Endothelial cells	Endothelial cells	2480
Breast	22	Endothelial cells	Endothelial cells	497
Breast	1	T-cells	Blood & immune cells	3856
Breast	3	Fibroblasts	Mesenchymal cells	2995
Breast	4	T-cells	Blood & immune cells	2839
Breast	5	Macrophages	Blood & immune cells	2737
Breast	12	Macrophages	Blood & immune cells	1924
Breast	8	T-cells	Blood & immune cells	2376
Bronchus	0	Basal respiratory cells	Glandular epithelial cells	2382
Bronchus	15	Ionocytes	Glandular epithelial cells	120
Endometrium	3	Endometrial stromal cells	Mesenchymal cells	4620
Endometrium	5	Endometrial stromal cells	Mesenchymal cells	4139
Endometrium	6	Endometrial stromal cells	Mesenchymal cells	3497
Endometrium	8	Endometrial stromal cells	Mesenchymal cells	3052
Endometrium	12	Endometrial stromal cells	Mesenchymal cells	2218
Endometrium	18	Endometrial stromal cells	Mesenchymal cells	1735
Endometrium	22	Endometrial stromal cells	Mesenchymal cells	1120
Endometrium	24	Endometrial stromal cells	Mesenchymal cells	1077
Endometrium	25	Endometrial stromal cells	Mesenchymal cells	724
Breast	9	Fibroblasts	Mesenchymal cells	2267
Bronchus	7	Basal respiratory cells	Glandular epithelial cells	1118
Bronchus	4	Basal respiratory cells	Glandular epithelial cells	1367
Breast	13	T-cells	Blood & immune cells	1600
Breast	14	Smooth muscle cells	Muscle cells	1522
Ovary	16	Granulosa cells	Other epithelial cells	274
Breast	15	Dendritic cells	Blood & immune cells	1416
Breast	16	Fibroblasts	Mesenchymal cells	1408
Breast	17	Breast glandular cells	Glandular epithelial cells	1292
Breast	20	Breast myoepithelial cells	Glandular epithelial cells	893
Bronchus	3	Club cells	Glandular epithelial cells	1921
Breast	23	B-cells	Blood & immune cells	307
Breast	24	Endothelial cells	Endothelial cells	226
Bronchus	2	Club cells	Glandular epithelial cells	1926
Bronchus	9	Club cells	Glandular epithelial cells	889
Bronchus	11	Basal respiratory cells	Glandular epithelial cells	678
Bronchus	13	Smooth muscle cells	Muscle cells	203
Bronchus	14	Smooth muscle cells	Muscle cells	201
Breast	19	Breast glandular cells	Glandular epithelial cells	996
Breast	18	Breast glandular cells	Glandular epithelial cells	1232
Bronchus	16	Club cells	Glandular epithelial cells	110
Breast	2	Breast glandular cells	Glandular epithelial cells	3352
Breast	21	Breast glandular cells	Glandular epithelial cells	870
Ovary	2	Granulosa cells	Other epithelial cells	4765
Endometrium	9	Glandular and luminal cells	Glandular epithelial cells	2881
Brain	42	Oligodendrocyte precursor cells	Glial cells	286
Breast	0	Breast glandular cells	Glandular epithelial cells	3858
Endometrium	20	Glandular and luminal cells	Glandular epithelial cells	1399
Endometrium	2	Glandular and luminal cells	Glandular epithelial cells	4726
Brain	5	Inhibitory neurons	Neuronal cells	3513
Brain	43	Microglial cells	Glial cells	206
Brain	37	Oligodendrocytes	Glial cells	542
Brain	12	Oligodendrocytes	Glial cells	2309
Endometrium	29	Glandular and luminal cells	Glandular epithelial cells	68
Endometrium	0	Glandular and luminal cells	Glandular epithelial cells	6524
Endometrium	1	Glandular and luminal cells	Glandular epithelial cells	5675
Endometrium	13	Glandular and luminal cells	Glandular epithelial cells	2174
Endometrium	17	Glandular and luminal cells	Glandular epithelial cells	1787
Endometrium	10	Glandular and luminal cells	Glandular epithelial cells	2479
Endometrium	11	Glandular and luminal cells	Glandular epithelial cells	2223
Endometrium	7	Glandular and luminal cells	Glandular epithelial cells	3209
Endometrium	15	Glandular and luminal cells	Glandular epithelial cells	1877
Stomach	0	B-cells	Blood & immune cells	1073
Stomach	1	T-cells	Blood & immune cells	1069
Stomach	2	T-cells	Blood & immune cells	776
Stomach	3	T-cells	Blood & immune cells	617
Stomach	4	T-cells	Blood & immune cells	550
Brain	44	Excitatory neurons	Neuronal cells	111
Endometrium	23	Glandular and luminal cells	Glandular epithelial cells	1097
Brain	0	Excitatory neurons	Neuronal cells	4644
Brain	1	Excitatory neurons	Neuronal cells	4370
Brain	2	Excitatory neurons	Neuronal cells	3732
Brain	3	Excitatory neurons	Neuronal cells	3724
Brain	4	Excitatory neurons	Neuronal cells	3519
Brain	6	Inhibitory neurons	Neuronal cells	3482
Brain	8	Inhibitory neurons	Neuronal cells	3114
Brain	14	Inhibitory neurons	Neuronal cells	2250
Brain	15	Inhibitory neurons	Neuronal cells	1993
Brain	17	Inhibitory neurons	Neuronal cells	1775
Brain	16	Excitatory neurons	Neuronal cells	1927
Brain	13	Excitatory neurons	Neuronal cells	2275
Breast	11	Breast glandular cells	Glandular epithelial cells	1974
Ovary	1	Granulosa cells	Other epithelial cells	5619
Skeletal muscle	18	Myocytes	Muscle cells	204
Skeletal muscle	1	Fibroblasts	Mesenchymal cells	1762
Skeletal muscle	2	Myocytes	Muscle cells	1734
Skeletal muscle	4	Fibroblasts	Mesenchymal cells	1683
Skeletal muscle	5	Fibroblasts	Mesenchymal cells	1662
Skeletal muscle	9	Fibroblasts	Mesenchymal cells	1242
Skeletal muscle	10	Fibroblasts	Mesenchymal cells	1236
Skeletal muscle	16	Fibroblasts	Mesenchymal cells	302
Skeletal muscle	17	Fibroblasts	Mesenchymal cells	245
Skeletal muscle	19	Fibroblasts	Mesenchymal cells	129
Skeletal muscle	20	Fibroblasts	Mesenchymal cells	119
Skeletal muscle	22	Fibroblasts	Mesenchymal cells	49
Skeletal muscle	6	Smooth muscle cells	Muscle cells	1644
Skeletal muscle	3	Endothelial cells	Endothelial cells	1719
Brain	7	Excitatory neurons	Neuronal cells	3220
Brain	9	Excitatory neurons	Neuronal cells	2451
Brain	10	Excitatory neurons	Neuronal cells	2401
Brain	11	Excitatory neurons	Neuronal cells	2360
Brain	21	Inhibitory neurons	Neuronal cells	1424
Brain	23	Inhibitory neurons	Neuronal cells	1351
Brain	25	Inhibitory neurons	Neuronal cells	1230
Brain	26	Inhibitory neurons	Neuronal cells	1218
Brain	28	Inhibitory neurons	Neuronal cells	963
Brain	30	Inhibitory neurons	Neuronal cells	920
Brain	38	Inhibitory neurons	Neuronal cells	466
Brain	18	Excitatory neurons	Neuronal cells	1697
Brain	19	Excitatory neurons	Neuronal cells	1630
Brain	20	Excitatory neurons	Neuronal cells	1507
Brain	22	Excitatory neurons	Neuronal cells	1397
Brain	24	Excitatory neurons	Neuronal cells	1293
Brain	27	Excitatory neurons	Neuronal cells	1146
Brain	29	Excitatory neurons	Neuronal cells	925
Brain	31	Excitatory neurons	Neuronal cells	858
Brain	32	Excitatory neurons	Neuronal cells	826
Brain	33	Excitatory neurons	Neuronal cells	730
Brain	34	Excitatory neurons	Neuronal cells	709
Brain	36	Excitatory neurons	Neuronal cells	557
Brain	39	Excitatory neurons	Neuronal cells	324
Brain	40	Excitatory neurons	Neuronal cells	298
Brain	41	Inhibitory neurons	Neuronal cells	293
Skeletal muscle	0	Fibroblasts	Mesenchymal cells	1774
Skeletal muscle	7	Myocytes	Muscle cells	1538
Skeletal muscle	8	T-cells	Blood & immune cells	1245
Skeletal muscle	11	Endothelial cells	Endothelial cells	969
Skeletal muscle	12	Endothelial cells	Endothelial cells	729
Skeletal muscle	13	Macrophages	Blood & immune cells	690
Skeletal muscle	14	Macrophages	Blood & immune cells	643
Skeletal muscle	15	Endothelial cells	Endothelial cells	638
Skeletal muscle	21	Endothelial cells	Endothelial cells	74
Lymph node	0	B-cells	Blood & immune cells	1838
Lymph node	1	T-cells	Blood & immune cells	1815
Lymph node	2	B-cells	Blood & immune cells	1399
Lymph node	3	T-cells	Blood & immune cells	1217
Lymph node	4	B-cells	Blood & immune cells	949
Lymph node	5	B-cells	Blood & immune cells	488
Lymph node	6	B-cells	Blood & immune cells	35
Lymph node	7	B-cells	Blood & immune cells	30
Stomach	8	Fibroblasts	Mesenchymal cells	144
Stomach	9	Macrophages	Blood & immune cells	90
Stomach	5	Gastric mucus-secreting cells	Glandular epithelial cells	502
Spleen	0	B-cells	Blood & immune cells	1195
Spleen	1	T-cells	Blood & immune cells	1010
Spleen	2	T-cells	Blood & immune cells	801
Spleen	3	Plasma cells	Blood & immune cells	343
Spleen	4	T-cells	Blood & immune cells	327
Spleen	5	Macrophages	Blood & immune cells	319
Spleen	6	T-cells	Blood & immune cells	317
Spleen	7	T-cells	Blood & immune cells	200
Stomach	6	Plasma cells	Blood & immune cells	283
Stomach	7	Plasma cells	Blood & immune cells	214
Bone marrow	3	B-cells	Blood & immune cells	467
Bone marrow	6	Macrophages	Blood & immune cells	142
Bone marrow	0	T-cells	Blood & immune cells	594
Bone marrow	1	T-cells	Blood & immune cells	534
Bone marrow	2	T-cells	Blood & immune cells	480
Bone marrow	9	Plasma cells	Blood & immune cells	42
Bone marrow	4	T-cells	Blood & immune cells	428
Bone marrow	5	T-cells	Blood & immune cells	328
Adipose	13	Smooth muscle cells	Muscle cells	1338
Adipose	12	Macrophages	Blood & immune cells	1592
Adipose	11	Adipocytes	Adipocytes	1797
Adipose	14	Dendritic cells	Blood & immune cells	1337
Adipose	0	Fibroblasts	Mesenchymal cells	12736
Adipose	1	T-cells	Blood & immune cells	9941
Adipose	2	T-cells	Blood & immune cells	7744
Adipose	22	Adipocytes	Adipocytes	102
Adipose	23	Fibroblasts	Mesenchymal cells	50
Adipose	21	Dendritic cells	Blood & immune cells	157
Adipose	9	T-cells	Blood & immune cells	4236
Adipose	4	Fibroblasts	Mesenchymal cells	6379
Ovary	0	Granulosa cells	Other epithelial cells	5804
Adipose	3	T-cells	Blood & immune cells	7474
Adipose	5	Macrophages	Blood & immune cells	6356
Adipose	6	Dendritic cells	Blood & immune cells	5791
Adipose	7	Fibroblasts	Mesenchymal cells	5117
Adipose	8	Fibroblasts	Mesenchymal cells	4667
Adipose	10	T-cells	Blood & immune cells	2044
Adipose	15	T-cells	Blood & immune cells	1159
Adipose	16	Plasma cells	Blood & immune cells	1099
Adipose	17	Macrophages	Blood & immune cells	943
Adipose	18	B-cells	Blood & immune cells	649
Adipose	19	Macrophages	Blood & immune cells	463
Adipose	20	Fibroblasts	Mesenchymal cells	365
Bone marrow	7	T-cells	Blood & immune cells	124
Bone marrow	8	Erythroid cells	Blood & immune cells	91
Ovary	4	Endothelial cells	Endothelial cells	2795
Ovary	22	Endothelial cells	Endothelial cells	81
Ovary	17	T-cells	Blood & immune cells	262
Ovary	10	Macrophages	Blood & immune cells	1950
Ovary	3	Fibroblasts	Mesenchymal cells	3819
Ovary	19	Macrophages	Blood & immune cells	213
Ovary	11	Theca cells	Endocrine cells	1652
Ovary	21	Fibroblasts	Mesenchymal cells	128
Ovary	18	Mixed cell types	Mixed cell types	250
Esophagus	9	Smooth muscle cells	Muscle cells	359
Esophagus	10	Macrophages	Blood & immune cells	298
Esophagus	5	Endothelial cells	Endothelial cells	840
Esophagus	12	Plasma cells	Blood & immune cells	91
Esophagus	13	T-cells	Blood & immune cells	86
Esophagus	1	Squamous epithelial cells	Squamous epithelial cells	1152
Esophagus	2	Squamous epithelial cells	Squamous epithelial cells	1083
Esophagus	3	Squamous epithelial cells	Squamous epithelial cells	973
Esophagus	0	Fibroblasts	Mesenchymal cells	1170
Esophagus	4	Fibroblasts	Mesenchymal cells	948
Esophagus	6	Fibroblasts	Mesenchymal cells	818
Esophagus	11	Fibroblasts	Mesenchymal cells	95
Esophagus	14	Fibroblasts	Mesenchymal cells	83
Esophagus	7	Basal squamous epithelial cells	Squamous epithelial cells	702
Esophagus	8	Squamous epithelial cells	Squamous epithelial cells	370
Esophagus	15	Endothelial cells	Endothelial cells	49
Ovary	14	Granulosa cells	Other epithelial cells	1229
Ovary	13	Smooth muscle cells	Muscle cells	1294
Ovary	5	Granulosa cells	Other epithelial cells	2484
Ovary	6	Smooth muscle cells	Muscle cells	2449
Ovary	7	Granulosa cells	Other epithelial cells	2202
Ovary	8	Granulosa cells	Other epithelial cells	2167
Ovary	9	Granulosa cells	Other epithelial cells	1954
Ovary	12	Granulosa cells	Other epithelial cells	1509
Ovary	15	Fibroblasts	Mesenchymal cells	523
Ovary	20	Theca cells	Endocrine cells	213

### Sheet: Tissue types
Tissue type	Grouped tissue	Organ	# Subregions
adipose tissue	adipose tissue	Adipose & soft tissue	1
choroid plexus	choroid plexus	Adipose & soft tissue	1
appendix	lymphoid system	Bone marrow & lymphoid tissues	1
bone marrow	bone marrow	Bone marrow & lymphoid tissues	1
lymph node	lymphoid system	Bone marrow & lymphoid tissues	1
spleen	lymphoid system	Bone marrow & lymphoid tissues	1
thymus	lymphoid system	Bone marrow & lymphoid tissues	1
tonsil	lymphoid system	Bone marrow & lymphoid tissues	1
amygdala	brain	Brain	6
basal ganglia	brain	Brain	11
cerebellum	brain	Brain	5
cerebral cortex	brain	Brain	77
hippocampal formation	brain	Brain	9
hypothalamus	brain	Brain	9
medulla oblongata	brain	Brain	26
midbrain	brain	Brain	13
olfactory bulb	brain	Brain	1
pons	brain	Brain	29
spinal cord	brain	Brain	4
thalamus	brain	Brain	17
white matter	brain	Brain	16
breast	breast	Breast and female reproductive system	1
cervix, uterine	cervix, uterine	Breast and female reproductive system	1
endometrium	endometrium	Breast and female reproductive system	1
fallopian tube	fallopian tube	Breast and female reproductive system	1
ovary	ovary	Breast and female reproductive system	1
placenta	placenta	Breast and female reproductive system	1
vagina	vagina	Breast and female reproductive system	1
adrenal gland	adrenal gland	Endocrine tissues	1
parathyroid gland	parathyroid gland	Endocrine tissues	1
pituitary gland	pituitary gland	Endocrine tissues	1
thyroid gland	thyroid gland	Endocrine tissues	1
retina	retina	Eye	1
colon	intestine	Gastrointestinal tract	1
duodenum	intestine	Gastrointestinal tract	1
rectum	intestine	Gastrointestinal tract	1
small intestine	intestine	Gastrointestinal tract	1
stomach	stomach	Gastrointestinal tract	1
kidney	kidney	Kidney & urinary bladder	1
urinary bladder	urinary bladder	Kidney & urinary bladder	1
gallbladder	gallbladder	Liver & gallbladder	1
liver	liver	Liver & gallbladder	1
epididymis	epididymis	Male reproductive system	1
prostate	prostate	Male reproductive system	1
seminal vesicle	seminal vesicle	Male reproductive system	1
testis	testis	Male reproductive system	1
heart muscle	heart muscle	Muscle tissues	1
skeletal muscle	skeletal muscle	Muscle tissues	1
smooth muscle	smooth muscle	Muscle tissues	1
pancreas	pancreas	Pancreas	1
esophagus	esophagus	Proximal digestive tract	1
salivary gland	salivary gland	Proximal digestive tract	1
tongue	tongue	Proximal digestive tract	1
lung	lung	Respiratory system	1
skin	skin	Skin	1
