## Supplementary data 5 for "Genome-wide single cell annotation of the human protein-coding genes"

### Sheet: Annotation
ENSG ID	Gene name	Tissue with positive ciliated cell/flagella IHC	Cilia localization
ENSG00000168026	TTC21A	airways	intracellular
ENSG00000249139	EPPIN-WFDC6	airways	intracellular
ENSG00000165684	SNAPC4	airways	intracellular
ENSG00000103494	RPGRIP1L	airways, fallopian tube	intracellular
ENSG00000133678	TMEM254	airways, fallopian tube	intracellular
ENSG00000186496	ZNF396	airways, fallopian tube	intracellular
ENSG00000073050	XRCC1	airways, fallopian tube	intracellular
ENSG00000113141	IK	airways, fallopian tube	intracellular
ENSG00000135679	MDM2	airways, fallopian tube	intracellular
ENSG00000138385	SSB	airways, fallopian tube	intracellular
ENSG00000141499	WRAP53	airways, fallopian tube	intracellular
ENSG00000053900	ANAPC4	airways, fallopian tube	intracellular
ENSG00000187510	PLEKHG7	airways, fallopian tube	intracellular
ENSG00000064225	ST3GAL6	airways, fallopian tube	intracellular
ENSG00000116138	DNAJC16	airways, fallopian tube	intracellular
ENSG00000087903	RFX2	airways, fallopian tube	intracellular
ENSG00000187905	LRRC74B	airways, fallopian tube	intracellular
ENSG00000104450	SPAG1	airways, fallopian tube	intracellular
ENSG00000118418	HMGN3	airways, fallopian tube	intracellular
ENSG00000215018	COL28A1	airways, fallopian tube	intracellular
ENSG00000129654	FOXJ1	airways, fallopian tube	intracellular
ENSG00000154099	DNAAF1	airways, fallopian tube	intracellular
ENSG00000167113	COQ4	airways, fallopian tube	intracellular
ENSG00000178467	P4HTM	airways, fallopian tube	intracellular
ENSG00000233087	RAB6D	airways, fallopian tube	intracellular
ENSG00000235272	RAMACL	airways, fallopian tube	intracellular
ENSG00000249209	AP000311.1	airways, fallopian tube	intracellular
ENSG00000256061	DNAAF4	airways, fallopian tube	intracellular
ENSG00000011143	MKS1	airways, fallopian tube	intracellular
ENSG00000173467	AGR3	airways, fallopian tube	intracellular
ENSG00000104973	MED25	airways, fallopian tube	intracellular
ENSG00000130177	CDC16	airways, fallopian tube	intracellular
ENSG00000131788	PIAS3	airways, fallopian tube	intracellular
ENSG00000144451	SPAG16	airways, fallopian tube	intracellular
ENSG00000078900	TP73	airways, fallopian tube	intracellular
ENSG00000163624	CDS1	airways, fallopian tube	intracellular
ENSG00000166526	ZNF3	airways, fallopian tube	intracellular
ENSG00000184110	EIF3C	airways, fallopian tube	intracellular
ENSG00000161996	WDR90	airways, fallopian tube	intracellular
ENSG00000129951	PLPPR3	fallopian tube	intracellular
ENSG00000130045	NXNL2	fallopian tube	intracellular
ENSG00000162194	LBHD1	airways	intracellular
ENSG00000162999	DUSP19	airways	intracellular
ENSG00000167136	ENDOG	airways	intracellular
ENSG00000176040	TMPRSS7	airways, fallopian tube	intracellular
ENSG00000185055	EFCAB10	airways, fallopian tube	intracellular
ENSG00000103540	CCP110	airways, fallopian tube	intracellular
ENSG00000163617	CCDC191	airways, fallopian tube	intracellular
ENSG00000170270	GON7	airways, fallopian tube	intracellular
ENSG00000168434	COG7	airways, fallopian tube	intracellular
ENSG00000180787	ZFP3	airways, fallopian tube	intracellular
ENSG00000182518	FAM104B	airways, fallopian tube	intracellular
ENSG00000196981	WDR5B	airways, fallopian tube	intracellular
ENSG00000152467	ZSCAN1	fallopian tube	intracellular
ENSG00000165164	CFAP47	airways	intracellular, cilia
ENSG00000005448	WDR54	airways, fallopian tube	intracellular, cilia
ENSG00000101052	IFT52	airways, fallopian tube	intracellular, cilia
ENSG00000101222	SPEF1	airways, fallopian tube	intracellular, cilia
ENSG00000105519	CAPS	airways, fallopian tube	intracellular, cilia
ENSG00000109689	STIM2	airways, fallopian tube	intracellular, cilia
ENSG00000122970	IFT81	airways, fallopian tube	intracellular, cilia
ENSG00000126838	PZP	airways, fallopian tube	intracellular, cilia
ENSG00000128536	CDHR3	airways, fallopian tube	intracellular, cilia
ENSG00000106052	TAX1BP1	airways, fallopian tube	intracellular, cilia
ENSG00000129007	CALML4	airways, fallopian tube	intracellular, cilia
ENSG00000140057	AK7	airways, fallopian tube	intracellular, cilia
ENSG00000141294	LRRC46	airways, fallopian tube	intracellular, cilia
ENSG00000152611	CAPSL	airways, fallopian tube	intracellular, cilia
ENSG00000127952	STYXL1	airways, fallopian tube	intracellular, cilia
ENSG00000129437	KLK14	airways, fallopian tube	intracellular, cilia
ENSG00000130413	STK33	airways, fallopian tube	intracellular, cilia
ENSG00000159714	ZDHHC1	airways, fallopian tube	intracellular, cilia
ENSG00000165730	STOX1	airways, fallopian tube	intracellular, cilia
ENSG00000178125	PPP1R42	airways, fallopian tube	intracellular, cilia
ENSG00000007174	DNAH9	airways, fallopian tube	intracellular, cilia
ENSG00000039139	DNAH5	airways, fallopian tube	intracellular, cilia
ENSG00000111834	RSPH4A	airways, fallopian tube	intracellular, cilia
ENSG00000120262	CCDC170	airways, fallopian tube	intracellular, cilia
ENSG00000124237	C20orf85	airways, fallopian tube	intracellular, cilia
ENSG00000162598	C1orf87	airways, fallopian tube	intracellular, cilia
ENSG00000079974	RABL2B	airways, fallopian tube	intracellular, cilia
ENSG00000088727	KIF9	airways, fallopian tube	intracellular, cilia
ENSG00000104427	ZC2HC1A	airways, fallopian tube	intracellular, cilia
ENSG00000118965	WDR35	airways, fallopian tube	intracellular, cilia
ENSG00000119661	DNAL1	airways, fallopian tube	intracellular, cilia
ENSG00000183196	CHST6	airways, fallopian tube	intracellular, cilia
ENSG00000183323	CCDC125	airways, fallopian tube	intracellular, cilia
ENSG00000187240	DYNC2H1	airways, fallopian tube	intracellular, cilia
ENSG00000187535	IFT140	airways, fallopian tube	intracellular, cilia
ENSG00000187492	CDHR4	airways, fallopian tube	intracellular, cilia
ENSG00000197168	NEK5	airways, fallopian tube	intracellular, cilia
ENSG00000203965	EFCAB7	airways, fallopian tube	intracellular, cilia
ENSG00000203985	LDLRAD1	airways, fallopian tube	intracellular, cilia
ENSG00000251569	AC093899.2	airways, fallopian tube	intracellular, cilia
ENSG00000278961	SMIM34B	airways, fallopian tube	intracellular, cilia
ENSG00000165923	AGBL2	airways, fallopian tube	intracellular, cilia
ENSG00000006534	ALDH3B1	airways, fallopian tube	intracellular, cilia
ENSG00000205084	TMEM231	airways, fallopian tube	intracellular, cilia
ENSG00000285458	AC093827.5	airways, fallopian tube	intracellular, cilia
ENSG00000105877	DNAH11	airways, fallopian tube	intracellular, cilia
ENSG00000106125	MINDY4	airways, fallopian tube	intracellular, cilia
ENSG00000137691	CFAP300	airways, fallopian tube	intracellular, cilia
ENSG00000007516	BAIAP3	airways, fallopian tube	intracellular, cilia
ENSG00000103351	CLUAP1	airways, fallopian tube	intracellular, cilia
ENSG00000104613	INTS10	airways, fallopian tube	intracellular, cilia
ENSG00000108590	MED31	airways, fallopian tube	intracellular, cilia
ENSG00000114841	DNAH1	airways, fallopian tube	intracellular, cilia
ENSG00000116151	MORN1	airways, fallopian tube	intracellular, cilia
ENSG00000122417	ODF2L	airways, fallopian tube	intracellular, cilia
ENSG00000143224	PPOX	airways, fallopian tube	intracellular, cilia
ENSG00000162543	UBXN10	airways, fallopian tube	intracellular, cilia
ENSG00000167904	TMEM68	airways, fallopian tube	intracellular, cilia
ENSG00000122735	DNAI1	airways, fallopian tube	intracellular, cilia
ENSG00000133665	DYDC2	airways, fallopian tube	intracellular, cilia
ENSG00000163818	LZTFL1	airways, fallopian tube	intracellular, cilia
ENSG00000164746	C7orf57	airways, fallopian tube	intracellular, cilia
ENSG00000181019	NQO1	airways, fallopian tube	intracellular, cilia
ENSG00000181322	NME9	airways, fallopian tube	intracellular, cilia
ENSG00000183346	CABCOCO1	airways, fallopian tube	intracellular, cilia
ENSG00000119650	IFT43	airways, fallopian tube	intracellular, cilia
ENSG00000129295	LRRC6	airways, fallopian tube	intracellular, cilia
ENSG00000130640	TUBGCP2	airways, fallopian tube	intracellular, cilia
ENSG00000140104	CLBA1	airways, fallopian tube	intracellular, cilia
ENSG00000143222	UFC1	airways, fallopian tube	intracellular, cilia
ENSG00000144061	NPHP1	airways, fallopian tube	intracellular, cilia
ENSG00000144134	RABL2A	airways, fallopian tube	intracellular, cilia
ENSG00000147206	NXF3	airways, fallopian tube	intracellular, cilia
ENSG00000147400	CETN2	airways, fallopian tube	intracellular, cilia
ENSG00000155085	AK9	airways, fallopian tube	intracellular, cilia
ENSG00000156345	CDK20	airways, fallopian tube	intracellular, cilia
ENSG00000158106	RHPN1	airways, fallopian tube	intracellular, cilia
ENSG00000158163	DZIP1L	airways, fallopian tube	intracellular, cilia
ENSG00000163482	STK36	airways, fallopian tube	intracellular, cilia
ENSG00000168778	TCTN2	airways, fallopian tube	intracellular, cilia
ENSG00000171962	DRC3	airways, fallopian tube	intracellular, cilia
ENSG00000173588	CEP83	airways, fallopian tube	intracellular, cilia
ENSG00000196659	TTC30B	airways, fallopian tube	intracellular, cilia
ENSG00000189157	FAM47E	airways, fallopian tube	intracellular, cilia
ENSG00000197487	GALP	airways, fallopian tube	intracellular, cilia
ENSG00000203734	ECT2L	airways, fallopian tube	intracellular, cilia
ENSG00000123810	B9D2	airways, fallopian tube	intracellular, cilia
ENSG00000186973	FAM183A	airways, fallopian tube, testis	intracellular, cilia
ENSG00000185860	CCDC190	airways, fallopian tube, testis	intracellular, cilia
ENSG00000284308	C2orf81	fallopian tube	intracellular, cilia
ENSG00000010310	GIPR	fallopian tube	intracellular, cilia
ENSG00000133640	LRRIQ1	fallopian tube	intracellular, cilia
ENSG00000136367	ZFHX2	fallopian tube	intracellular, cilia
ENSG00000139537	CCDC65	fallopian tube	intracellular, cilia
ENSG00000149300	C11orf52	fallopian tube	intracellular, cilia
ENSG00000164287	CDC20B	fallopian tube	intracellular, cilia
ENSG00000172771	EFCAB12	fallopian tube	intracellular, cilia
ENSG00000173867	AC013489.1	fallopian tube	intracellular, cilia
ENSG00000206199	ANKUB1	fallopian tube	intracellular, cilia
ENSG00000242689	CNTF	airways, fallopian tube	intracellular, cilia
ENSG00000204852	TCTN1	airways, fallopian tube	intracellular, cilia
ENSG00000244255	AL645922.1	airways, fallopian tube	intracellular, cilia
ENSG00000089091	DZANK1	airways, fallopian tube	intracellular, cilia
ENSG00000100360	IFT27	airways, fallopian tube	intracellular, cilia
ENSG00000178965	ERICH3	airways, fallopian tube	intracellular, cilia, flagella
ENSG00000175970	UNC119B	airways, fallopian tube , testis	intracellular, cilia, flagella
ENSG00000243667	WDR92	airways, fallopian tube, testis	intracellular, cilia, flagella
ENSG00000260537	AC012184.2	airways, fallopian tube, testis	intracellular, cilia, flagella
ENSG00000261652	C15orf65	airways, fallopian tube, testis	intracellular, cilia, flagella
ENSG00000008226	DLEC1	airways, fallopian tube, testis	intracellular, cilia, flagella
ENSG00000090273	NUDC	airways, fallopian tube, testis	intracellular, cilia, flagella
ENSG00000114473	IQCG	airways, fallopian tube, testis	intracellular, cilia, flagella
ENSG00000133265	HSPBP1	airways, fallopian tube, testis	intracellular, cilia, flagella
ENSG00000135315	CEP162	airways, fallopian tube, testis	intracellular, cilia, flagella
ENSG00000137098	SPAG8	airways, fallopian tube, testis	intracellular, cilia, flagella
ENSG00000140854	KATNB1	airways, fallopian tube, testis	intracellular, cilia, flagella
ENSG00000081870	HSPB11	airways, fallopian tube, testis	intracellular, cilia, flagella
ENSG00000102738	MRPS31	airways, fallopian tube, testis	intracellular, cilia, flagella
ENSG00000111554	MDM1	airways, fallopian tube, testis	intracellular, cilia, flagella
ENSG00000135205	CCDC146	airways, fallopian tube, testis	intracellular, cilia, flagella
ENSG00000154080	CHST9	airways, fallopian tube, testis	intracellular, cilia, flagella
ENSG00000164347	GFM2	airways, fallopian tube, testis	intracellular, cilia, flagella
ENSG00000010626	LRRC23	airways, fallopian tube, testis	intracellular, cilia, flagella
ENSG00000160188	RSPH1	airways, fallopian tube, testis	intracellular, cilia, flagella
ENSG00000172361	CFAP53	airways, fallopian tube, testis	intracellular, cilia, flagella
ENSG00000172426	RSPH9	airways, fallopian tube, testis	intracellular, cilia, flagella
ENSG00000187726	DNAJB13	airways, fallopian tube, testis	intracellular, cilia, flagella
ENSG00000096093	EFHC1	airways, fallopian tube, testis	intracellular, cilia, flagella
ENSG00000103534	TMC5	airways, fallopian tube, testis	intracellular, cilia, flagella
ENSG00000108641	B9D1	airways, fallopian tube, testis	intracellular, cilia, flagella
ENSG00000116885	OSCP1	airways, fallopian tube, testis	intracellular, cilia, flagella
ENSG00000118096	IFT46	airways, fallopian tube, testis	intracellular, cilia, flagella
ENSG00000118492	ADGB	airways, fallopian tube, testis	intracellular, cilia, flagella
ENSG00000119640	ACYP1	airways, fallopian tube, testis	intracellular, cilia, flagella
ENSG00000123977	DAW1	airways, fallopian tube, testis	intracellular, cilia, flagella
ENSG00000124074	ENKD1	airways, fallopian tube, testis	intracellular, cilia, flagella
ENSG00000130363	RSPH3	airways, fallopian tube, testis	intracellular, cilia, flagella
ENSG00000132004	FBXW9	airways, fallopian tube, testis	intracellular, cilia, flagella
ENSG00000138036	DYNC2LI1	airways, fallopian tube, testis	intracellular, cilia, flagella
ENSG00000156313	RPGR	airways, fallopian tube, testis	intracellular, cilia, flagella
ENSG00000164118	CEP44	airways, fallopian tube, testis	intracellular, cilia, flagella
ENSG00000167216	KATNAL2	airways, fallopian tube, testis	intracellular, cilia, flagella
ENSG00000167858	TEKT1	airways, fallopian tube, testis	intracellular, cilia, flagella
ENSG00000171757	LRRC34	airways, fallopian tube, testis	intracellular, cilia, flagella
ENSG00000179133	C10orf67	airways, fallopian tube, testis	intracellular, cilia, flagella
ENSG00000198919	DZIP3	airways, fallopian tube, testis	intracellular, cilia, flagella
ENSG00000203666	EFCAB2	airways, fallopian tube, testis	intracellular, cilia, flagella
ENSG00000159079	CFAP298	airways, fallopian tube, testis	intracellular, cilia, flagella
ENSG00000162961	DPY30	airways, fallopian tube, testis	intracellular, cilia, flagella
ENSG00000163879	DNALI1	airways, fallopian tube, testis	intracellular, cilia, flagella
ENSG00000171595	DNAI2	airways, fallopian tube, testis	intracellular, cilia, flagella
ENSG00000213085	CFAP45	airways, fallopian tube, testis	intracellular, cilia, flagella
ENSG00000215217	C5orf49	airways, fallopian tube, testis	intracellular, cilia, flagella
ENSG00000166171	DPCD	airways, fallopian tube, testis	intracellular, cilia, flagella
ENSG00000205593	DENND6B	airways, fallopian tube, testis	intracellular, cilia, flagella
ENSG00000188596	CFAP54	airways, fallopian tube, testis	intracellular, cilia, flagella
ENSG00000188316	ENO4	airways, fallopian tube, testis	intracellular, cilia, flagella
ENSG00000151575	TEX9	airways, testis	intracellular, cilia, flagella
ENSG00000103021	CCDC113	fallopian tube, testis	intracellular, cilia, flagella
ENSG00000138587	MNS1	fallopian tube, testis	intracellular, cilia, flagella
ENSG00000155530	LRGUK	fallopian tube, testis	intracellular, cilia, flagella
ENSG00000171295	ZNF440	airways, fallopian tube, testis	intracellular, flagella
ENSG00000175711	B3GNTL1	airways, fallopian tube, testis	intracellular, flagella
ENSG00000175792	RUVBL1	airways, fallopian tube, testis	intracellular, flagella
ENSG00000205155	PSENEN	airways, fallopian tube, testis	intracellular, flagella
ENSG00000136319	TTC5	airways, fallopian tube, testis	intracellular, flagella
ENSG00000175267	VWA3A	airways, fallopian tube, testis	intracellular, flagella
ENSG00000103599	IQCH	fallopian tube, testis	intracellular, flagella
ENSG00000174586	ZNF497	fallopian tube, testis	intracellular, flagella
ENSG00000164972	C9orf24	fallopian tube, testis	intracellular, flagella
ENSG00000117477	CCDC181	airways, fallopian tube	cilia
ENSG00000150873	C2orf50	airways, fallopian tube	cilia
ENSG00000151023	ENKUR	airways, fallopian tube	cilia
ENSG00000152582	SPEF2	airways, fallopian tube	cilia
ENSG00000119636	BBOF1	airways, fallopian tube	cilia
ENSG00000284862	CCDC39	airways, fallopian tube	cilia
ENSG00000115423	DNAH6	airways, fallopian tube	cilia
ENSG00000118690	ARMC2	airways, fallopian tube	cilia
ENSG00000133115	STOML3	airways, fallopian tube	cilia
ENSG00000141519	CCDC40	airways, fallopian tube	cilia
ENSG00000142609	CFAP74	airways, fallopian tube	cilia
ENSG00000156206	CFAP161	airways, fallopian tube	cilia
ENSG00000182329	KIAA2012	airways, fallopian tube	cilia
ENSG00000188396	TCTEX1D4	airways, fallopian tube	cilia
ENSG00000226321	CROCC2	airways, fallopian tube	cilia
ENSG00000215187	FAM166B	airways, fallopian tube	cilia
ENSG00000285585	AC069444.2	airways, fallopian tube	cilia
ENSG00000183831	ANKRD45	airways, fallopian tube	cilia
ENSG00000188817	SNTN	airways, fallopian tube	cilia
ENSG00000188931	CFAP126	airways, fallopian tube	cilia
ENSG00000243710	CFAP57	airways, fallopian tube	cilia
ENSG00000270765	GAS2L2	airways, fallopian tube	cilia
ENSG00000230873	STMND1	airways, fallopian tube	cilia
ENSG00000157423	HYDIN	airways, fallopian tube	cilia
ENSG00000158428	CATIP	airways, fallopian tube	cilia
ENSG00000159713	TPPP3	airways, fallopian tube	cilia
ENSG00000160401	CFAP157	airways, fallopian tube	cilia
ENSG00000186710	CFAP73	airways, fallopian tube	cilia
ENSG00000105948	TTC26	airways, fallopian tube	cilia
ENSG00000112981	NME5	airways, fallopian tube	cilia
ENSG00000105792	CFAP69	airways, fallopian tube	cilia
ENSG00000139445	FOXN4	fallopian tube	cilia
ENSG00000140527	WDR93	fallopian tube	cilia
ENSG00000146243	IRAK1BP1	fallopian tube	cilia
ENSG00000149050	ZNF214	fallopian tube	cilia
ENSG00000152760	TCTEX1D1	fallopian tube	cilia
ENSG00000128408	RIBC2	airways, fallopian tube	cilia
ENSG00000141570	CBX8	airways, fallopian tube	cilia
ENSG00000159588	CCDC17	airways, fallopian tube	cilia
ENSG00000160345	C9orf116	airways, fallopian tube	cilia
ENSG00000169126	ARMC4	airways, fallopian tube	cilia
ENSG00000174950	CD164L2	airways, fallopian tube	cilia
ENSG00000177989	ODF3B	airways, fallopian tube	cilia
ENSG00000185250	PPIL6	airways, fallopian tube	cilia
ENSG00000196169	KIF19	airways, fallopian tube	cilia
ENSG00000197826	CFAP299	airways, fallopian tube	cilia
ENSG00000204104	TRAF3IP1	airways, fallopian tube	cilia
ENSG00000156042	CFAP70	airways, fallopian tube, testis	cilia, flagella
ENSG00000162814	SPATA17	airways, fallopian tube, testis	cilia, flagella
ENSG00000165309	ARMC3	airways, fallopian tube, testis	cilia, flagella
ENSG00000165698	SPACA9	airways, fallopian tube, testis	cilia, flagella
ENSG00000169064	ZBBX	airways, fallopian tube, testis	cilia, flagella
ENSG00000188659	SAXO2	airways, fallopian tube, testis	cilia, flagella
ENSG00000197653	DNAH10	airways, fallopian tube, testis	cilia, flagella
ENSG00000204815	TTC25	airways, fallopian tube, testis	cilia, flagella
ENSG00000105479	CCDC114	airways, fallopian tube, testis	cilia, flagella
ENSG00000137494	ANKRD42	airways, fallopian tube, testis	cilia, flagella
ENSG00000138400	MDH1B	airways, fallopian tube, testis	cilia, flagella
ENSG00000142621	FHAD1	airways, fallopian tube, testis	cilia, flagella
ENSG00000118997	DNAH7	airways, fallopian tube, testis	cilia, flagella
ENSG00000135338	LCA5	airways, fallopian tube, testis	cilia, flagella
ENSG00000155761	SPAG17	airways, fallopian tube, testis	cilia, flagella
ENSG00000163060	TEKT4	airways, fallopian tube, testis	cilia, flagella
ENSG00000166596	CFAP52	airways, fallopian tube, testis	cilia, flagella
ENSG00000169402	RSPH10B2	airways, fallopian tube, testis	cilia, flagella
ENSG00000173013	CCDC96	airways, fallopian tube, testis	cilia, flagella
ENSG00000178796	RIIAD1	airways, fallopian tube, testis	cilia, flagella
ENSG00000179902	C1orf194	airways, fallopian tube, testis	cilia, flagella
ENSG00000205129	C4orf47	airways, fallopian tube, testis	cilia, flagella
ENSG00000183690	EFHC2	airways, fallopian tube, testis	cilia, flagella
ENSG00000120051	CFAP58	airways, fallopian tube, testis	cilia, flagella
ENSG00000160298	C21orf58	airways, testis	cilia, flagella
ENSG00000137434	C6orf52	fallopian tube, testis	cilia, flagella
ENSG00000174844	DNAH12	fallopian tube, testis	cilia, flagella
ENSG00000126861	OMG	testis	flagella
ENSG00000071539	TRIP13	testis	flagella
ENSG00000004838	ZMYND10	no antibody data	N/A
ENSG00000032742	IFT88	no antibody data	N/A
ENSG00000088986	DYNLL1	no antibody data	N/A
ENSG00000091181	IL5RA	no antibody data	N/A
ENSG00000100211	CBY1	no antibody data	N/A
ENSG00000100228	RAB36	no antibody data	N/A
ENSG00000102078	SLC25A14	no antibody data	N/A
ENSG00000104218	CSPP1	no antibody data	N/A
ENSG00000110318	CEP126	no antibody data	N/A
ENSG00000115665	SLC5A7	no antibody data	N/A
ENSG00000116032	GRIN3B	no antibody data	N/A
ENSG00000116793	PHTF1	no antibody data	N/A
ENSG00000120055	C10orf95	no antibody data	N/A
ENSG00000120256	LRP11	no antibody data	N/A
ENSG00000121289	CEP89	no antibody data	N/A
ENSG00000125531	FNDC11	no antibody data	N/A
ENSG00000128594	LRRC4	no antibody data	N/A
ENSG00000130433	CACNG6	no antibody data	N/A
ENSG00000132321	IQCA1	no antibody data	N/A
ENSG00000136918	WDR38	no antibody data	N/A
ENSG00000140481	CCDC33	no antibody data	N/A
ENSG00000141665	FBXO15	no antibody data	N/A
ENSG00000147799	ARHGAP39	no antibody data	N/A
ENSG00000149201	CCDC81	no antibody data	N/A
ENSG00000152936	LMNTD1	no antibody data	N/A
ENSG00000153832	FBXO36	no antibody data	N/A
ENSG00000157330	C1orf158	no antibody data	N/A
ENSG00000157856	DRC1	no antibody data	N/A
ENSG00000158113	LRRC43	no antibody data	N/A
ENSG00000158486	DNAH3	no antibody data	N/A
ENSG00000160472	TMEM190	no antibody data	N/A
ENSG00000162004	CCDC78	no antibody data	N/A
ENSG00000163040	CCDC74A	no antibody data	N/A
ENSG00000163075	CFAP221	no antibody data	N/A
ENSG00000163263	C1orf189	no antibody data	N/A
ENSG00000163576	EFHB	no antibody data	N/A
ENSG00000164114	MAP9	no antibody data	N/A
ENSG00000164185	ZNF474	no antibody data	N/A
ENSG00000164411	GJB7	no antibody data	N/A
ENSG00000164675	IQUB	no antibody data	N/A
ENSG00000164953	TMEM67	no antibody data	N/A
ENSG00000165115	KIF27	no antibody data	N/A
ENSG00000165325	DEUP1	no antibody data	N/A
ENSG00000167131	CCDC103	no antibody data	N/A
ENSG00000167733	HSD11B1L	no antibody data	N/A
ENSG00000168158	OR2C1	no antibody data	N/A
ENSG00000169314	C22orf15	no antibody data	N/A
ENSG00000170959	DCDC1	no antibody data	N/A
ENSG00000173627	APOBEC4	no antibody data	N/A
ENSG00000173947	PIFO	no antibody data	N/A
ENSG00000174808	BTC	no antibody data	N/A
ENSG00000175877	TMEM270	no antibody data	N/A
ENSG00000176029	C11orf16	no antibody data	N/A
ENSG00000179397	CATSPERE	no antibody data	N/A
ENSG00000180509	KCNE1	no antibody data	N/A
ENSG00000180914	OXTR	no antibody data	N/A
ENSG00000181085	MAPK15	no antibody data	N/A
ENSG00000185681	MORN5	no antibody data	N/A
ENSG00000186329	TMEM212	no antibody data	N/A
ENSG00000187889	FYB2	no antibody data	N/A
ENSG00000188039	NWD1	no antibody data	N/A
ENSG00000197057	DTHD1	no antibody data	N/A
ENSG00000197745	SCGB1D4	no antibody data	N/A
ENSG00000197748	CFAP43	no antibody data	N/A
ENSG00000071677	PRLH	no antibody data	N/A
ENSG00000197889	MEIG1	no antibody data	N/A
ENSG00000198039	ZNF273	no antibody data	N/A
ENSG00000159214	CCDC24	no antibody data	N/A
ENSG00000198553	KCNRG	no antibody data	N/A
ENSG00000162994	CLHC1	no reliable positive IHC data	N/A
ENSG00000203499	IQANK1	no antibody data	N/A
ENSG00000163491	NEK10	no reliable positive IHC data	N/A
ENSG00000164542	KIAA0895	no reliable positive IHC data	N/A
ENSG00000203952	CCDC160	no antibody data	N/A
ENSG00000203963	C1orf141	no antibody data	N/A
ENSG00000174776	WDR49	no reliable positive IHC data	N/A
ENSG00000177398	UMODL1	no antibody data	N/A
ENSG00000174876	AMY1B	no antibody data	N/A
ENSG00000178531	CTXN1	no reliable positive IHC data	N/A
ENSG00000175315	CST6	no antibody data	N/A
ENSG00000187733	AMY1C	no antibody data	N/A
ENSG00000179813	FAM216B	no antibody data	N/A
ENSG00000237763	AMY1A	no antibody data	N/A
ENSG00000099326	MZF1	no reliable positive IHC data	N/A
ENSG00000100124	ANKRD54	no reliable positive IHC data	N/A
ENSG00000184465	WDR27	no reliable positive IHC data	N/A
ENSG00000206113	CFAP99	no antibody data	N/A
ENSG00000184471	C1QTNF8	no antibody data	N/A
ENSG00000184949	FAM227A	no reliable positive IHC data	N/A
ENSG00000103253	HAGHL	no antibody data	N/A
ENSG00000185621	LMLN	no antibody data	N/A
ENSG00000213937	CLDN9	no antibody data	N/A
ENSG00000214447	FAM187A	no antibody data	N/A
ENSG00000188452	CERKL	no reliable positive IHC data	N/A
ENSG00000109944	JHY	no antibody data	N/A
ENSG00000112539	C6orf118	no reliable positive IHC data	N/A
ENSG00000188818	ZDHHC11	no reliable positive IHC data	N/A
ENSG00000224383	PRR29	no antibody data	N/A
ENSG00000114670	NEK11	no reliable positive IHC data	N/A
ENSG00000226690	AC013470.2	no antibody data	N/A
ENSG00000227868	TEX46	no antibody data	N/A
ENSG00000227877	MRLN	no antibody data	N/A
ENSG00000228727	SAPCD1	no antibody data	N/A
ENSG00000230062	ANKRD66	no antibody data	N/A
ENSG00000128607	KLHDC10	no reliable positive IHC data	N/A
ENSG00000189045	ANKDD1B	no antibody data	N/A
ENSG00000189350	TOGARAM2	no reliable positive IHC data	N/A
ENSG00000196576	PLXNB2	no reliable positive IHC data	N/A
ENSG00000204711	C9orf135	no reliable positive IHC data	N/A
ENSG00000235718	MFRP	no antibody data	N/A
ENSG00000159212	CLIC6	no antibody data	N/A
ENSG00000238205	MPC1L	no antibody data	N/A
ENSG00000238210	ETDA	no antibody data	N/A
ENSG00000186409	CCDC30	no reliable positive IHC data	N/A
ENSG00000243543	WFDC6	no antibody data	N/A
ENSG00000243660	ZNF487	no antibody data	N/A
ENSG00000188523	CFAP77	no reliable positive IHC data	N/A
ENSG00000196476	C20orf96	no antibody data	N/A
ENSG00000243910	TUBA4B	no antibody data	N/A
ENSG00000196993	NPIPB9	no reliable positive IHC data	N/A
ENSG00000244607	CCDC13	no antibody data	N/A
ENSG00000204950	LRRC10B	no antibody data	N/A
ENSG00000248713	C4orf54	no antibody data	N/A
ENSG00000197208	SLC22A4	no antibody data	N/A
ENSG00000206530	CFAP44	no antibody data	N/A
ENSG00000213533	STIMATE	no antibody data	N/A
ENSG00000250673	REELD1	no antibody data	N/A
ENSG00000250803	AC010255.2	no antibody data	N/A
ENSG00000251503	CENPS-CORT	no antibody data	N/A
ENSG00000222046	DCDC2B	no antibody data	N/A
ENSG00000255432	AP001458.2	no antibody data	N/A
ENSG00000231738	TSPAN19	no reliable positive IHC data	N/A
ENSG00000257057	C11orf97	no antibody data	N/A
ENSG00000257108	NHLRC4	no antibody data	N/A
ENSG00000258588	TRIM6-TRIM34	no antibody data	N/A
ENSG00000260286	ARMH2	no antibody data	N/A
ENSG00000198088	NUP62CL	no reliable positive IHC data	N/A
ENSG00000261210	CLEC19A	no antibody data	N/A
ENSG00000284057	AP001273.2	no antibody data	N/A
ENSG00000270617	URGCP-MRPS24	no antibody data	N/A
ENSG00000284981	UPK3BL2	no antibody data	N/A
ENSG00000275163	AC117457.1	no antibody data	N/A
ENSG00000276289	KCNE1B	no antibody data	N/A
ENSG00000277639	AC007906.2	no antibody data	N/A
ENSG00000234602	MCIDAS	no reliable positive IHC data	N/A
ENSG00000283267	FAM237B	no antibody data	N/A
ENSG00000283361	CFAP97D2	no antibody data	N/A
ENSG00000283683	MYOCOS	no antibody data	N/A
ENSG00000101448	EPPIN	no antibody data	N/A
ENSG00000166578	IQCD	no antibody data	N/A
ENSG00000172232	AZU1	no antibody data	N/A
ENSG00000174898	CATSPERD	no antibody data	N/A
ENSG00000248712	CCDC153	no reliable positive IHC data	N/A
ENSG00000249773	AC092647.5	no reliable positive IHC data	N/A
ENSG00000285283	AL035078.4	no reliable positive IHC data	N/A
ENSG00000285330	AC126283.1	no reliable positive IHC data	N/A
ENSG00000285733	AL031315.1	no antibody data	N/A
