## Supplementary data 6 for "Genome-wide single cell annotation of the human protein-coding genes"

### Sheet: Sheet1
Figure	Gene name	Antibody name	Provider
6	C4orf47	HPA063485	Atlas Antibodies AB
6	CLEC2A	HPA048530	Atlas Antibodies AB
6	PLA2G4E	HPA041105	Atlas Antibodies AB
6	PPP1R14C	N/A	UP Transfer GmbH, Hybrotec
6	A2ML1	HPA038848	Atlas Antibodies AB
6	ALDH3A1	HPA051150	Atlas Antibodies AB
6	SERPINB13	HPA057129	Atlas Antibodies AB
6	SCEL	HPA040154	Atlas Antibodies AB
6	RAI14	HPA036950	Atlas Antibodies AB
6	MBIP	HPA003388	Atlas Antibodies AB
6	NSD3	HPA018893	Atlas Antibodies AB
6	VPS26C	HPA023288	Atlas Antibodies AB
S3	PRSS1/PRSS2	HPA063471	Atlas Antibodies AB
S3	REG1A	MAB4937	R&D Systems
S17	C1orf87	HPA031366	Atlas Antibodies AB
S17	C20orf85	HPA058271	Atlas Antibodies AB
S17	C1orf194	HPA049684	Atlas Antibodies AB
S17	ADGB	HPA036340	Atlas Antibodies AB
S17	FOXJ1	HPA005714	Atlas Antibodies AB
S17	RFX2	HPA048969	Atlas Antibodies AB
S19	GOLGA5	HPA000992	Atlas Antibodies AB
S21	CASR	HPA039686	Atlas Antibodies AB
S22	SELE	NCL-CD62E-382	Leica Biosystems
S22	FCGR2B	1723-1	Epitomics
